# Direct interoceptive input to the insular cortex shapes learned feeding behavior

**DOI:** 10.1101/2025.05.13.653896

**Authors:** Zhe Zhao, Binbin Xu, Skylar Anthony, Suganya Subramanian, Bryan Granger, Carolyn Von-Walter, Elisa Mizrachi, Dhruvum Bajpai, Paul Tyagi, Matthew Kidd, Abhishikta Srigiriraju, Isaac McKie, Zhiying Li, M. McLean Bolton, Stefano Berto, Sarah A. Stern

**Affiliations:** Max Planck Florida Institute for Neuroscience, Jupiter, FL 33458, USA; EuroMov Digital Health in Motion, Univ Montpellier, IMT Mines Alès, 6 Av. de Clavières, 30100 Alès, France; Medical University of South Carolina, Charleston, SC 29425, USA; International Max Planck Research School for Synapses and Circuits, Jupiter, FL 33458, USA; University of Florida, Gainesville, FL 32611, USA; Florida Atlantic University, Boca Raton, FL 33431, USA; The Rockefeller University, New York, NY 10065, USA

**Keywords:** insular cortex, leptin, feeding, body weight, operant behavior, interoception, calcium imaging, transcriptomics, optogenetics

## Abstract

The insular cortex (insula) is an interoceptive hub, which senses internal states such as hunger, thirst, pain, and emotions. Previous studies suggest that the insula directly senses internal states, but the mechanisms remain elusive. We identified a population of leptin receptor-positive cells with a unique morphology in the insula (INS^LepR^). Based on leptin’s known role in signaling adiposity, we hypothesized that INS^LepR^ neurons detect internal states to regulate food intake and body weight. Accordingly, we found that intra-insula leptin administration or optogenetic stimulation of INS^LepR^ neurons impacts feeding behavior. Moreover, INS^LepR^ neuron activity encodes feeding bouts in an internal-state dependent manner, and leptin alters insula neural dynamics in response to feeding, while also reshaping the transcriptome. Taken together, our data supports a model for direct interoceptive input to the insula, in which INS^LepR^ cells integrate adiposity level signals to regulate feeding and body weight in a learned manner.
