## Supplementary material for "Direct interoceptive input to the insular cortex shapes learned feeding behavior": Table S2

### Sheet: Stats
Gene	baseMean	log2FoldChange	lfcSE	stat	pvalue	padj	CellType	Abs
Exd2	6.17632	4.10925	0.937878	4.38143	1.17901e-05	0.00742441	Astro-Slc1a2	4.10925
Pet100	8.12885	3.84413	0.923347	4.16325	3.13749e-05	0.0120261	Astro-Slc1a2	3.84413
Fopnl	11.8782	3.40558	0.781961	4.35517	1.32961e-05	0.00756067	Astro-Slc1a2	3.40558
Ramp2	2.5995	-2.97749	0.764317	-3.89562	9.79475e-05	0.027855	Astro-Slc1a2	2.97749
Cog6	12.3819	2.92321	0.494768	5.90824	3.45772e-09	1.52416e-05	Astro-Slc1a2	2.92321
Prkci	6.11032	-2.77519	0.543317	-5.10786	3.25819e-07	0.000359053	Astro-Slc1a2	2.77519
Adh5	4.47049	-2.75764	0.650567	-4.23883	2.24688e-05	0.00943263	Astro-Slc1a2	2.75764
Cfap300	6.88851	2.73898	0.679567	4.03048	5.56622e-05	0.0181748	Astro-Slc1a2	2.73898
Far2	11.6276	2.68651	0.617834	4.34827	1.37217e-05	0.00756067	Astro-Slc1a2	2.68651
Fzd3	5.0409	-2.43739	0.644267	-3.7832	0.000154827	0.0359199	Astro-Slc1a2	2.43739
Uhrf1bp1l	9.32022	2.39284	0.478538	5.0003	5.72401e-07	0.000504629	Astro-Slc1a2	2.39284
Pip4k2b	9.32108	-2.3214	0.557551	-4.16356	3.13325e-05	0.0120261	Astro-Slc1a2	2.3214
Jagn1	4.72577	2.32033	0.583837	3.97428	7.05912e-05	0.0214597	Astro-Slc1a2	2.32033
Ubtf	13.2502	-2.28003	0.592169	-3.8503	0.000117974	0.03059	Astro-Slc1a2	2.28003
Lrrc45	8.96223	2.23456	0.590498	3.78418	0.000154213	0.0359199	Astro-Slc1a2	2.23456
Rhoa	15.9003	-2.14876	0.378929	-5.67062	1.42279e-08	3.13583e-05	Astro-Slc1a2	2.14876
Lrrc20	7.91061	2.08972	0.491937	4.24794	2.15749e-05	0.00943263	Astro-Slc1a2	2.08972
Gm14326	8.90974	1.82164	0.469782	3.87763	0.000105477	0.0290589	Astro-Slc1a2	1.82164
Ralgapa2	23.8981	1.58674	0.274146	5.78794	7.12539e-09	2.09391e-05	Astro-Slc1a2	1.58674
Mterf3	12.3267	1.51562	0.368266	4.11556	3.86245e-05	0.0136205	Astro-Slc1a2	1.51562
Large1	101.95	1.30474	0.131763	9.90215	4.07429e-23	3.59189e-19	Astro-Slc1a2	1.30474
Drosha	18.2715	1.27127	0.288911	4.4002	1.08151e-05	0.00733432	Astro-Slc1a2	1.27127
Septin11	35.929	-1.20813	0.267727	-4.51254	6.40547e-06	0.00470588	Astro-Slc1a2	1.20813
Prickle2	84.2269	-0.826908	0.192988	-4.28477	1.8293e-05	0.00895952	Astro-Slc1a2	0.826908
Hmgcs1	70.3969	-0.817454	0.156963	-5.20796	1.90931e-07	0.000240464	Astro-Slc1a2	0.817454
Klf9	91.7821	0.816687	0.145299	5.62073	1.90149e-08	3.3527e-05	Astro-Slc1a2	0.816687
Gm21798	40.4238	-0.652134	0.165488	-3.94068	8.12498e-05	0.0238766	Astro-Slc1a2	0.652134
Hivep2	157.137	0.55736	0.139572	3.99336	6.51425e-05	0.0205106	Astro-Slc1a2	0.55736
Trim44	75.4592	-0.504525	0.136207	-3.70409	0.000212147	0.0456168	Astro-Slc1a2	0.504525
Otud7a	150.712	0.500602	0.0996408	5.02407	5.05883e-07	0.00049554	Astro-Slc1a2	0.500602
Prpf4b	229.64	0.456554	0.100398	4.54743	5.43057e-06	0.00435235	Astro-Slc1a2	0.456554
Mat2a	166.858	0.435768	0.102624	4.24624	2.17389e-05	0.00943263	Astro-Slc1a2	0.435768
Pcdh17	112.6	0.370295	0.0912392	4.05851	4.93867e-05	0.0167459	Astro-Slc1a2	0.370295
Aldoc	141.22	0.364073	0.0879221	4.14086	3.46005e-05	0.0127099	Astro-Slc1a2	0.364073
Htra1	347.192	0.355455	0.0638983	5.56282	2.65442e-08	3.90023e-05	Astro-Slc1a2	0.355455
Cachd1	111.192	-0.331165	0.0900971	-3.67564	0.000237252	0.0498004	Astro-Slc1a2	0.331165
Irak2	186.978	0.322279	0.0750951	4.29161	1.77383e-05	0.00895952	Astro-Slc1a2	0.322279
Ktn1	138.383	0.320004	0.0839205	3.81318	0.000137191	0.0335965	Astro-Slc1a2	0.320004
Cdh19	213.649	0.311809	0.0834786	3.73519	0.000187573	0.0413411	Astro-Slc1a2	0.311809
Ccdc50	170.516	0.30371	0.0787306	3.85759	0.000114512	0.03059	Astro-Slc1a2	0.30371
Adarb2	16.5229	-2.52696	0.546776	-4.62155	3.80876e-06	0.00677197	Endo-Flt1	2.52696
Ndrg4	12.1751	-2.43245	0.679942	-3.57744	0.000346974	0.0489618	Endo-Flt1	2.43245
Epha6	27.6461	-2.29632	0.592554	-3.87529	0.000106498	0.0378708	Endo-Flt1	2.29632
Csrp1	16.3972	2.1756	0.587463	3.70338	0.000212748	0.0472832	Endo-Flt1	2.1756
Palld	11.3505	2.14927	0.607227	3.53948	0.000400918	0.0489618	Endo-Flt1	2.14927
Rpl3	31.5606	2.00963	0.431712	4.65502	3.23952e-06	0.00677197	Endo-Flt1	2.00963
Trank1	24.8847	-2.00933	0.52295	-3.84229	0.000121891	0.039404	Endo-Flt1	2.00933
Pllp	11.64	1.93328	0.549415	3.5188	0.000433498	0.0489618	Endo-Flt1	1.93328
Peg3	15.3598	-1.90752	0.545384	-3.49758	0.000469502	0.0489618	Endo-Flt1	1.90752
Ywhab	25.0055	1.81019	0.449041	4.03124	5.54823e-05	0.0246619	Endo-Flt1	1.81019
Sorcs1	17.4876	-1.7989	0.438856	-4.09906	4.14831e-05	0.0210734	Endo-Flt1	1.7989
Snap91	15.4547	-1.7964	0.497143	-3.61344	0.000302159	0.0489618	Endo-Flt1	1.7964
Cox8a	25.3901	1.78207	0.513973	3.46725	0.000525804	0.0496798	Endo-Flt1	1.78207
Camk2a	33.5004	-1.76423	0.505422	-3.49062	0.000481907	0.0489618	Endo-Flt1	1.76423
Epha7	13.5574	-1.76224	0.498498	-3.5351	0.000407615	0.0489618	Endo-Flt1	1.76224
Grip1	29.4018	-1.73056	0.405858	-4.26395	2.00849e-05	0.0190062	Endo-Flt1	1.73056
Xylt1	19.3449	-1.6986	0.449113	-3.78212	0.000155497	0.0394962	Endo-Flt1	1.6986
Atp5l	16.5104	1.69848	0.401164	4.23387	2.29707e-05	0.0190062	Endo-Flt1	1.69848
Hspb1	20.9818	1.62898	0.447465	3.64046	0.000272148	0.0489618	Endo-Flt1	1.62898
Atp5d	11.5226	1.62466	0.453309	3.584	0.000338367	0.0489618	Endo-Flt1	1.62466
Txnip	18.2271	1.60034	0.430582	3.71669	0.000201852	0.0472832	Endo-Flt1	1.60034
Slit2	13.1963	-1.54593	0.440517	-3.50936	0.000449187	0.0489618	Endo-Flt1	1.54593
Clu	26.4599	1.52739	0.363689	4.19972	2.67242e-05	0.0190062	Endo-Flt1	1.52739
Serpinh1	19.2074	1.51238	0.399013	3.7903	0.000150467	0.0394962	Endo-Flt1	1.51238
Cntn4	54.5963	-1.51164	0.389747	-3.87852	0.000105094	0.0378708	Endo-Flt1	1.51164
Nfkbia	28.897	1.48771	0.419831	3.54359	0.000394724	0.0489618	Endo-Flt1	1.48771
Cntnap2	90.6656	-1.45402	0.406322	-3.5785	0.000345577	0.0489618	Endo-Flt1	1.45402
5730522E02Rik	16.4042	-1.43544	0.414753	-3.46095	0.000538271	0.0496798	Endo-Flt1	1.43544
Gria3	43.9325	-1.43222	0.406741	-3.52121	0.00042958	0.0489618	Endo-Flt1	1.43222
Slit3	27.364	-1.42723	0.38798	-3.6786	0.000234515	0.0489618	Endo-Flt1	1.42723
Gja1	19.2148	1.4064	0.342268	4.10907	3.97262e-05	0.0210734	Endo-Flt1	1.4064
Il1rapl1	86.6126	-1.35839	0.385739	-3.52154	0.000429044	0.0489618	Endo-Flt1	1.35839
Lrrtm4	154.177	-1.3179	0.373721	-3.52642	0.000421213	0.0489618	Endo-Flt1	1.3179
Slc38a3	25.3399	1.31389	0.347092	3.78541	0.000153453	0.0394962	Endo-Flt1	1.31389
Dscaml1	23.1474	-1.29173	0.369605	-3.49488	0.000474268	0.0489618	Endo-Flt1	1.29173
Ldb2	21.3562	-1.29056	0.3722	-3.46737	0.000525575	0.0496798	Endo-Flt1	1.29056
Tmco1	15.4219	1.26411	0.366341	3.45063	0.00055928	0.04972	Endo-Flt1	1.26411
Pip5k1a	16.8709	-1.26335	0.352877	-3.58015	0.000343398	0.0489618	Endo-Flt1	1.26335
Camta1	24.019	-1.2423	0.343912	-3.61228	0.000303522	0.0489618	Endo-Flt1	1.2423
Klhdc10	18.2279	-1.15153	0.333035	-3.45768	0.000544857	0.0496798	Endo-Flt1	1.15153
Abca2	42.7657	0.748347	0.19193	3.89906	9.65685e-05	0.0175203	Inh-Pvalb	0.748347
Syt2	42.9587	0.735508	0.213279	3.44858	0.000563549	0.049207	Inh-Pvalb	0.735508
Kcna2	60.6261	0.68082	0.141204	4.82153	1.42461e-06	0.00225437	Inh-Pvalb	0.68082
Slc38a2	72.4198	0.623807	0.17789	3.50669	0.000453711	0.0480177	Inh-Pvalb	0.623807
Zbtb20	73.6005	0.612165	0.134995	4.53471	5.76814e-06	0.00293022	Inh-Pvalb	0.612165
Cdh20	44.6617	0.612138	0.168094	3.64164	0.000270911	0.0313475	Inh-Pvalb	0.612138
Calb1	62.194	-0.611171	0.133049	-4.59358	4.35696e-06	0.00276667	Inh-Pvalb	0.611171
Syngr1	50.6479	0.596977	0.163957	3.64106	0.000271514	0.0313475	Inh-Pvalb	0.596977
Brd9	179.719	0.590352	0.12357	4.77748	1.7751e-06	0.00225437	Inh-Pvalb	0.590352
Cdh7	48.3138	0.567923	0.156993	3.61751	0.000297447	0.0328485	Inh-Pvalb	0.567923
Col25a1	54.922	-0.554974	0.142078	-3.90612	9.37907e-05	0.0175203	Inh-Pvalb	0.554974
Rtn4	92.224	-0.554206	0.138482	-4.00201	6.28058e-05	0.0145024	Inh-Pvalb	0.554206
Htr2c	83.8203	-0.546269	0.138306	-3.94971	7.82444e-05	0.0165617	Inh-Pvalb	0.546269
Eya4	113.739	0.520397	0.112886	4.60992	4.0283e-06	0.00276667	Inh-Pvalb	0.520397
6330411D24Rik	290.821	0.512664	0.126655	4.04771	5.17216e-05	0.0131373	Inh-Pvalb	0.512664
Rab3gap2	63.5056	-0.50241	0.13112	-3.83168	0.00012727	0.0202041	Inh-Pvalb	0.50241
Gabra1	117.991	0.500849	0.113106	4.42814	9.50474e-06	0.00347197	Inh-Pvalb	0.500849
Pdzrn4	61.2668	-0.495077	0.141763	-3.4923	0.000478878	0.0486541	Inh-Pvalb	0.495077
Stx16	70.0136	-0.481519	0.126679	-3.8011	0.000144053	0.0215233	Inh-Pvalb	0.481519
Parm1	64.7211	0.480849	0.139221	3.45385	0.000552644	0.049207	Inh-Pvalb	0.480849
Prpf4b	241.031	0.440611	0.0995348	4.4267	9.56842e-06	0.00347197	Inh-Pvalb	0.440611
Chsy3	233.831	-0.426858	0.101352	-4.21164	2.53526e-05	0.00793008	Inh-Pvalb	0.426858
Ddx17	105.745	-0.411398	0.106618	-3.85861	0.000114032	0.0193095	Inh-Pvalb	0.411398
Cdh9	86.1413	-0.410611	0.118787	-3.45669	0.000546859	0.049207	Inh-Pvalb	0.410611
Nudcd3	85.3182	0.4068	0.118573	3.43078	0.000601838	0.0493119	Inh-Pvalb	0.4068
Supt3	107.27	0.399226	0.107132	3.72647	0.000194181	0.0272029	Inh-Pvalb	0.399226
Xrcc6	111.412	-0.393502	0.107619	-3.65643	0.00025575	0.0313475	Inh-Pvalb	0.393502
Marchf1	191.67	-0.340929	0.0917796	-3.71465	0.000203486	0.0272029	Inh-Pvalb	0.340929
Slc24a2	372.34	0.316523	0.0755721	4.18835	2.80987e-05	0.00793008	Inh-Pvalb	0.316523
A830018L16Rik	181.346	0.312915	0.0909572	3.44025	0.000581185	0.049207	Inh-Pvalb	0.312915
L3mbtl4	44.9649	-0.803543	0.196624	-4.08671	4.37538e-05	0.0130475	Inh-Sst	0.803543
Brd9	137.772	0.677806	0.117024	5.79204	6.95385e-09	1.35948e-05	Inh-Sst	0.677806
Ly6h	48.0074	0.569743	0.163899	3.47619	0.000508588	0.0497145	Inh-Sst	0.569743
Rtn4	84.1661	-0.55191	0.1433	-3.85144	0.000117427	0.0191308	Inh-Sst	0.55191
Ano3	78.7969	0.521786	0.134377	3.88299	0.00010318	0.0191308	Inh-Sst	0.521786
A830018L16Rik	74.7109	0.466576	0.127478	3.66006	0.000252156	0.0328643	Inh-Sst	0.466576
Cntn6	128.513	0.43921	0.0986128	4.45388	8.43319e-06	0.00412172	Inh-Sst	0.43921
Prpf4b	185.915	0.432975	0.096585	4.48284	7.36557e-06	0.00412172	Inh-Sst	0.432975
Ascc3	100.797	0.424614	0.110173	3.85407	0.000116171	0.0191308	Inh-Sst	0.424614
Spock2	86.3944	0.418862	0.118669	3.52967	0.000416081	0.0470177	Inh-Sst	0.418862
Drg1	119.137	-0.388836	0.10551	-3.68531	0.000228426	0.031898	Inh-Sst	0.388836
Serpini1	159.282	0.382894	0.0947695	4.04026	5.33914e-05	0.0130475	Inh-Sst	0.382894
Col25a1	208.183	-0.361868	0.103223	-3.50568	0.000455435	0.0470177	Inh-Sst	0.361868
Cntnap5a	598.654	0.354308	0.0740351	4.78567	1.70419e-06	0.00166584	Inh-Sst	0.354308
Mllt10	123.398	-0.348636	0.0968958	-3.59805	0.000320613	0.039175	Inh-Sst	0.348636
Elavl2	352.477	-0.336202	0.0766284	-4.38743	1.14696e-05	0.00448461	Inh-Sst	0.336202
Chrm3	516.474	0.321875	0.0815808	3.94547	7.96441e-05	0.0173005	Inh-Sst	0.321875
Trim2	199.201	0.318893	0.0841833	3.78808	0.000151814	0.0228305	Inh-Sst	0.318893
Cntn4	605.496	0.314812	0.0778087	4.04598	5.21045e-05	0.0130475	Inh-Sst	0.314812
Slitrk1	4.51967	-2.80776	0.603917	-4.64925	3.33142e-06	0.0129492	Inh-Vip	2.80776
Tcp1	7.51204	-1.9331	0.431368	-4.48133	7.41786e-06	0.0137045	Inh-Vip	1.9331
Cd81	16.788	-1.27784	0.283225	-4.51174	6.4297e-06	0.0137045	Inh-Vip	1.27784
Kcnq2	28.4252	0.912463	0.21039	4.337	1.44438e-05	0.0177899	Inh-Vip	0.912463
B3gat1	31.8386	0.860353	0.208135	4.13363	3.57082e-05	0.0329854	Inh-Vip	0.860353
Plcl1	38.513	0.719842	0.182632	3.94148	8.09798e-05	0.0498701	Inh-Vip	0.719842
Prpf4b	101.367	0.564074	0.121599	4.63879	3.50451e-06	0.0129492	Inh-Vip	0.564074
Brd9	81.0974	0.522101	0.132302	3.94628	7.93734e-05	0.0498701	Inh-Vip	0.522101
Ppp3ca	140.303	-0.480137	0.118568	-4.04945	5.13384e-05	0.0379391	Inh-Vip	0.480137
Zfp804b	190.546	0.440446	0.100061	4.40178	1.07366e-05	0.0158687	Inh-Vip	0.440446
Hs6st3	233.947	0.420769	0.098626	4.26631	1.98731e-05	0.0209803	Inh-Vip	0.420769
Cadm2	456.952	0.351679	0.0863624	4.07213	4.65858e-05	0.0379391	Inh-Vip	0.351679
Efhd2	31.08	-4.72927	1.33347	-3.54658	0.000390272	0.0342061	L2-3-IT-Cux2	4.72927
Nudt3	33.3533	-3.99341	1.07239	-3.72386	0.0001962	0.0226267	L2-3-IT-Cux2	3.99341
Hmgcs1	32.6474	-3.44525	0.916572	-3.75884	0.000170701	0.020589	L2-3-IT-Cux2	3.44525
Nrsn2	11.7706	-3.01465	0.813782	-3.7045	0.00021181	0.0232056	L2-3-IT-Cux2	3.01465
Rcan3	6.12797	-2.88509	0.789728	-3.65327	0.000258917	0.0270157	L2-3-IT-Cux2	2.88509
Armcx4	14.4979	-2.49114	0.712785	-3.49494	0.000474163	0.0395883	L2-3-IT-Cux2	2.49114
Bloc1s5	6.96538	-2.46739	0.498467	-4.94997	7.42257e-07	0.000464688	L2-3-IT-Cux2	2.46739
C4b	5.53429	2.40919	0.698321	3.44997	0.000560652	0.0436148	L2-3-IT-Cux2	2.40919
Cd164	14.7069	-2.29756	0.642926	-3.57359	0.000352117	0.0321478	L2-3-IT-Cux2	2.29756
Ddah1	23.4696	-2.12211	0.561711	-3.77795	0.000158126	0.0203812	L2-3-IT-Cux2	2.12211
Bloc1s6	15.3903	-2.05647	0.537781	-3.824	0.000131304	0.0179817	L2-3-IT-Cux2	2.05647
Cdk15	6.1937	2.04703	0.541499	3.78031	0.000156635	0.0203812	L2-3-IT-Cux2	2.04703
Rnf152	14.2407	-1.99513	0.428616	-4.65482	3.24257e-06	0.00135663	L2-3-IT-Cux2	1.99513
Ngrn	13.4054	1.83753	0.450842	4.07577	4.58615e-05	0.00856652	L2-3-IT-Cux2	1.83753
Slc30a2	5.56392	-1.77622	0.516942	-3.43602	0.000590325	0.045386	L2-3-IT-Cux2	1.77622
Zfp467	9.89052	-1.73581	0.465137	-3.73183	0.000190094	0.0221826	L2-3-IT-Cux2	1.73581
Nudt4	45.1609	-1.71456	0.3716	-4.614	3.94997e-06	0.00157364	L2-3-IT-Cux2	1.71456
Adamts19	7.91539	1.59165	0.428207	3.717	0.000201599	0.0228663	L2-3-IT-Cux2	1.59165
Rin3	7.81813	1.55428	0.42256	3.67825	0.000234843	0.0251015	L2-3-IT-Cux2	1.55428
Plpp6	22.0627	-1.54267	0.421566	-3.65937	0.000252833	0.026592	L2-3-IT-Cux2	1.54267
Grik1	157.254	-1.50825	0.208037	-7.2499	4.17082e-13	1.82779e-09	L2-3-IT-Cux2	1.50825
Rhox8	12.672	1.32394	0.354842	3.73108	0.000190662	0.0221826	L2-3-IT-Cux2	1.32394
Pkhd1	12.9925	1.26238	0.33964	3.71681	0.000201756	0.0228663	L2-3-IT-Cux2	1.26238
Pde5a	37.9636	1.20098	0.275566	4.35822	1.31124e-05	0.00359143	L2-3-IT-Cux2	1.20098
Kctd8	117.713	1.14373	0.320237	3.57151	0.000354928	0.0321809	L2-3-IT-Cux2	1.14373
Amelx	26.6381	-1.14108	0.236014	-4.8348	1.33279e-06	0.000730091	L2-3-IT-Cux2	1.14108
Zfhx3	37.9637	-1.11584	0.295776	-3.77257	0.000161573	0.0204251	L2-3-IT-Cux2	1.11584
Patl2	19.463	1.04085	0.27022	3.85185	0.000117227	0.0163955	L2-3-IT-Cux2	1.04085
Ptprm	100.701	-1.01427	0.150404	-6.74367	1.54432e-11	4.06065e-08	L2-3-IT-Cux2	1.01427
Hs3st4	404.395	-0.970022	0.133641	-7.2584	3.91703e-13	1.82779e-09	L2-3-IT-Cux2	0.970022
Erbb4	258.099	-0.941712	0.267301	-3.52304	0.00042663	0.0369007	L2-3-IT-Cux2	0.941712
Ino80b	54.8989	0.926259	0.270244	3.4275	0.000609177	0.046294	L2-3-IT-Cux2	0.926259
Il1rapl2	116.998	-0.83422	0.227839	-3.66144	0.000250802	0.0265911	L2-3-IT-Cux2	0.83422
Agbl1	48.1813	0.768452	0.164081	4.68336	2.82205e-06	0.00130672	L2-3-IT-Cux2	0.768452
Ciart	39.5752	0.762331	0.221847	3.43629	0.000589731	0.045386	L2-3-IT-Cux2	0.762331
Zfp618	128.19	-0.755314	0.155192	-4.86695	1.13335e-06	0.000647833	L2-3-IT-Cux2	0.755314
Fbn2	55.2415	0.750099	0.191209	3.92292	8.74815e-05	0.0135308	L2-3-IT-Cux2	0.750099
Serpinb8	61.1026	0.728136	0.188596	3.86083	0.000113005	0.0161486	L2-3-IT-Cux2	0.728136
Sfmbt2	29.3452	-0.721607	0.206525	-3.49404	0.000475771	0.0395883	L2-3-IT-Cux2	0.721607
Pard3b	82.6136	-0.707784	0.184603	-3.83408	0.000126034	0.0174418	L2-3-IT-Cux2	0.707784
Fstl5	222.1	-0.707381	0.122504	-5.77433	7.72602e-09	1.01574e-05	L2-3-IT-Cux2	0.707381
C1ql3	722.94	0.686024	0.105457	6.50527	7.75559e-11	1.69938e-07	L2-3-IT-Cux2	0.686024
Mgll	246.762	0.677418	0.136277	4.97089	6.6645e-07	0.000438091	L2-3-IT-Cux2	0.677418
Tmem163	83.9998	-0.676661	0.1861	-3.63601	0.000276895	0.0277889	L2-3-IT-Cux2	0.676661
Brd9	1316.87	0.658837	0.132265	4.98119	6.3196e-07	0.000437283	L2-3-IT-Cux2	0.658837
Heg1	71.0095	0.658772	0.141639	4.65108	3.30207e-06	0.00135663	L2-3-IT-Cux2	0.658772
Pigk	1552.94	-0.651437	0.128147	-5.08351	3.70521e-07	0.000286543	L2-3-IT-Cux2	0.651437
Etnk2	102.635	0.650662	0.126972	5.12443	2.98434e-07	0.000255127	L2-3-IT-Cux2	0.650662
Psrc1	45.0951	0.649893	0.190647	3.40888	0.000652308	0.0490051	L2-3-IT-Cux2	0.649893
Itga6	46.1345	-0.640286	0.164746	-3.8865	0.000101701	0.0152286	L2-3-IT-Cux2	0.640286
Arhgap6	309.16	-0.639178	0.143682	-4.44856	8.64489e-06	0.00270606	L2-3-IT-Cux2	0.639178
Rce1	37.7231	0.633104	0.182359	3.47174	0.000517101	0.0413472	L2-3-IT-Cux2	0.633104
Bcl11b	280.766	-0.621603	0.151376	-4.10634	4.01975e-05	0.00797264	L2-3-IT-Cux2	0.621603
Trpm3	996.264	-0.620504	0.10194	-6.08697	1.1507e-09	1.89103e-06	L2-3-IT-Cux2	0.620504
Inpp4b	699.391	-0.615627	0.143733	-4.28312	1.84293e-05	0.00448685	L2-3-IT-Cux2	0.615627
Mpv17	91.5277	0.602586	0.135229	4.45605	8.34841e-06	0.00267699	L2-3-IT-Cux2	0.602586
Tox3	353.754	-0.601482	0.157647	-3.81537	0.00013598	0.0184301	L2-3-IT-Cux2	0.601482
Zbtb7c	92.4578	0.597843	0.135242	4.42053	9.84604e-06	0.00294195	L2-3-IT-Cux2	0.597843
Cdh6	219.835	0.592623	0.148247	3.99755	6.4001e-05	0.0105178	L2-3-IT-Cux2	0.592623
Tafa2	3041.06	-0.59008	0.144966	-4.07049	4.69149e-05	0.00856652	L2-3-IT-Cux2	0.59008
Cys1	53.9016	0.585689	0.16252	3.60379	0.000313605	0.0302342	L2-3-IT-Cux2	0.585689
B230217C12Rik	97.8624	0.581364	0.159607	3.64246	0.000270044	0.0275214	L2-3-IT-Cux2	0.581364
Npas3	705.962	-0.580899	0.0684962	-8.48074	2.2376e-17	2.94177e-13	L2-3-IT-Cux2	0.580899
Lmo3	411.167	-0.576721	0.134331	-4.29328	1.76052e-05	0.00436708	L2-3-IT-Cux2	0.576721
Meis3	56.0188	0.567415	0.159492	3.55765	0.000374189	0.0330165	L2-3-IT-Cux2	0.567415
Arsa	48.9317	0.557822	0.158579	3.51762	0.000435439	0.0372183	L2-3-IT-Cux2	0.557822
Podxl2	99.8564	0.552691	0.132449	4.17284	3.0082e-05	0.00659148	L2-3-IT-Cux2	0.552691
Ncln	92.8914	0.549919	0.124261	4.42553	9.62074e-06	0.00294148	L2-3-IT-Cux2	0.549919
Nt5c	65.2279	0.540174	0.133695	4.04035	5.33722e-05	0.00944344	L2-3-IT-Cux2	0.540174
Ntf3	66.6673	-0.539814	0.149377	-3.61378	0.00030177	0.0298298	L2-3-IT-Cux2	0.539814
Col19a1	763.136	0.53695	0.13084	4.10387	4.06303e-05	0.00797264	L2-3-IT-Cux2	0.53695
St6galnac5	565.847	-0.536383	0.116624	-4.59923	4.24046e-06	0.00163969	L2-3-IT-Cux2	0.536383
Spata2	201.709	-0.535995	0.11876	-4.51326	6.38381e-06	0.00226832	L2-3-IT-Cux2	0.535995
Nab1	61.8129	-0.530628	0.155625	-3.40967	0.000650422	0.0490051	L2-3-IT-Cux2	0.530628
Lzts3	461.332	0.530542	0.147566	3.5953	0.000324018	0.0304276	L2-3-IT-Cux2	0.530542
Taf1d	414.348	0.52508	0.0761143	6.89857	5.25271e-12	1.72644e-08	L2-3-IT-Cux2	0.52508
Nkain3	205.817	-0.523941	0.0902905	-5.80284	6.52007e-09	9.52437e-06	L2-3-IT-Cux2	0.523941
Ccbe1	540.057	0.50987	0.10417	4.89458	9.85151e-07	0.000588717	L2-3-IT-Cux2	0.50987
Htr2c	233.579	-0.509319	0.107015	-4.75931	1.94256e-06	0.000982265	L2-3-IT-Cux2	0.509319
Dner	448.748	-0.503688	0.121031	-4.16165	3.1595e-05	0.00680951	L2-3-IT-Cux2	0.503688
Sema6a	160.373	-0.493484	0.0989476	-4.98733	6.12206e-07	0.000437283	L2-3-IT-Cux2	0.493484
Kcnh3	329.893	0.490559	0.0859284	5.70892	1.13692e-08	1.35883e-05	L2-3-IT-Cux2	0.490559
Pid1	739.165	-0.488195	0.109057	-4.47649	7.58789e-06	0.00249395	L2-3-IT-Cux2	0.488195
Prpf4b	1194.53	0.481274	0.114522	4.20247	2.64013e-05	0.00618487	L2-3-IT-Cux2	0.481274
Zbtb16	237.101	0.481221	0.0907757	5.3012	1.15042e-07	0.000116343	L2-3-IT-Cux2	0.481221
Tmem59l	115.673	0.478406	0.118471	4.03816	5.38722e-05	0.00944344	L2-3-IT-Cux2	0.478406
Crispld1	178.268	0.477513	0.140201	3.40593	0.000659388	0.0492556	L2-3-IT-Cux2	0.477513
Ncapg2	81.4245	-0.474738	0.117656	-4.03496	5.46109e-05	0.00944697	L2-3-IT-Cux2	0.474738
Tspan17	88.6232	0.474445	0.115277	4.11571	3.85984e-05	0.00792895	L2-3-IT-Cux2	0.474445
Gtf2ird1	194.681	-0.472221	0.121606	-3.8832	0.000103091	0.0152286	L2-3-IT-Cux2	0.472221
Tiam1	1014.43	-0.46732	0.126642	-3.69009	0.000224171	0.0241781	L2-3-IT-Cux2	0.46732
Tmem145	135.297	0.466252	0.123802	3.76611	0.00016581	0.020589	L2-3-IT-Cux2	0.466252
Fras1	590.257	-0.459716	0.108416	-4.24029	2.23227e-05	0.00533593	L2-3-IT-Cux2	0.459716
Cntnap1	93.5085	0.458196	0.121161	3.78171	0.000155754	0.0203812	L2-3-IT-Cux2	0.458196
Cebpz	301.415	0.45189	0.121876	3.70778	0.000209081	0.0232056	L2-3-IT-Cux2	0.45189
Nudcd3	569.49	0.448486	0.070817	6.33303	2.40395e-10	4.51497e-07	L2-3-IT-Cux2	0.448486
Laptm4b	90.7959	0.437148	0.112992	3.86884	0.000109355	0.0157987	L2-3-IT-Cux2	0.437148
Rnpepl1	99.3083	0.436557	0.1083	4.03098	5.5544e-05	0.00948359	L2-3-IT-Cux2	0.436557
Elavl2	216.464	-0.434929	0.0849975	-5.11696	3.10492e-07	0.000255127	L2-3-IT-Cux2	0.434929
Ano4	420.78	-0.428093	0.0904143	-4.73479	2.19279e-06	0.00106773	L2-3-IT-Cux2	0.428093
Mtss1	81.3947	-0.422938	0.118601	-3.56605	0.000362397	0.0326331	L2-3-IT-Cux2	0.422938
Khdrbs2	1378.62	0.420379	0.104832	4.01004	6.07078e-05	0.0101848	L2-3-IT-Cux2	0.420379
Shisal1	90.3922	-0.42008	0.120801	-3.47744	0.000506217	0.0408297	L2-3-IT-Cux2	0.42008
Trub1	110.049	-0.412057	0.111216	-3.70503	0.000211366	0.0232056	L2-3-IT-Cux2	0.412057
Wsb1	191.317	-0.410239	0.085192	-4.81547	1.46856e-06	0.000772287	L2-3-IT-Cux2	0.410239
Pbx3	106.879	-0.395912	0.101534	-3.89932	9.6462e-05	0.0147463	L2-3-IT-Cux2	0.395912
Dkk3	253.61	0.394783	0.113444	3.47998	0.000501443	0.0408297	L2-3-IT-Cux2	0.394783
Rnf166	153.036	0.392304	0.0947671	4.13967	3.47806e-05	0.00725811	L2-3-IT-Cux2	0.392304
Plekhh2	147.373	-0.391344	0.0982008	-3.98514	6.74406e-05	0.0108516	L2-3-IT-Cux2	0.391344
Grem2	100.083	-0.384107	0.105328	-3.64676	0.000265568	0.0274764	L2-3-IT-Cux2	0.384107
Ephb2	136.512	0.380782	0.0932854	4.0819	4.46685e-05	0.00851097	L2-3-IT-Cux2	0.380782
Add3	158.901	-0.378771	0.102005	-3.71326	0.000204606	0.0229911	L2-3-IT-Cux2	0.378771
Cdh7	316.262	0.376092	0.103184	3.64488	0.000267511	0.0274764	L2-3-IT-Cux2	0.376092
Faim2	216.51	0.375716	0.0828539	4.53468	5.76914e-06	0.00210686	L2-3-IT-Cux2	0.375716
Hlf	310.566	0.374199	0.0662896	5.64491	1.65264e-08	1.8106e-05	L2-3-IT-Cux2	0.374199
Enpp2	694.684	0.366696	0.0818495	4.48012	7.45995e-06	0.00249395	L2-3-IT-Cux2	0.366696
Sh3rf1	462.824	-0.363214	0.0806588	-4.50309	6.69725e-06	0.00231707	L2-3-IT-Cux2	0.363214
Bicc1	279.534	0.360476	0.0820661	4.3925	1.12053e-05	0.00313486	L2-3-IT-Cux2	0.360476
Ktn1	921.56	0.357835	0.0688667	5.19606	2.03557e-07	0.000191154	L2-3-IT-Cux2	0.357835
Synj2bp	137.84	-0.357092	0.0919338	-3.88423	0.000102653	0.0152286	L2-3-IT-Cux2	0.357092
Qser1	123.421	-0.357001	0.0980847	-3.63972	0.000272935	0.0276021	L2-3-IT-Cux2	0.357001
Ltbp4	155.046	0.355269	0.0886371	4.00814	6.12001e-05	0.0101848	L2-3-IT-Cux2	0.355269
Npdc1	245.674	0.352577	0.084955	4.15016	3.32244e-05	0.00704518	L2-3-IT-Cux2	0.352577
Cpne9	311.968	0.349159	0.080893	4.31631	1.58659e-05	0.00408999	L2-3-IT-Cux2	0.349159
Pip5k1b	341.611	0.3433	0.07337	4.67903	2.88239e-06	0.00130672	L2-3-IT-Cux2	0.3433
Snrpn	253.232	-0.33365	0.0951478	-3.50665	0.00045378	0.038387	L2-3-IT-Cux2	0.33365
Nipsnap1	153.883	-0.329496	0.0876522	-3.75913	0.000170505	0.020589	L2-3-IT-Cux2	0.329496
Unc13b	672.419	-0.328439	0.0922187	-3.56152	0.000368715	0.0328975	L2-3-IT-Cux2	0.328439
Slc11a2	129.565	0.327752	0.0949148	3.45312	0.000554136	0.0433644	L2-3-IT-Cux2	0.327752
Ppme1	480.895	0.327165	0.0779158	4.19895	2.68151e-05	0.00618487	L2-3-IT-Cux2	0.327165
Spats2l	326.619	0.327027	0.0755349	4.32948	1.4946e-05	0.0040101	L2-3-IT-Cux2	0.327027
Srsf4	189.345	-0.32593	0.077981	-4.17961	2.92016e-05	0.00659148	L2-3-IT-Cux2	0.32593
Zfhx4	566.718	0.316524	0.0879061	3.6007	0.000317359	0.0302342	L2-3-IT-Cux2	0.316524
Acvr1c	178.14	0.316278	0.090927	3.47837	0.000504467	0.0408297	L2-3-IT-Cux2	0.316278
Sntg1	2921.36	0.314099	0.0788344	3.98429	6.76831e-05	0.0108516	L2-3-IT-Cux2	0.314099
Kcnk10	315.745	-0.312396	0.0760218	-4.10929	3.9687e-05	0.00797264	L2-3-IT-Cux2	0.312396
Slc24a3	398.42	-0.312278	0.0918448	-3.40006	0.000673702	0.0497593	L2-3-IT-Cux2	0.312278
Vwa5b2	185.364	0.308079	0.0887633	3.47079	0.000518924	0.0413472	L2-3-IT-Cux2	0.308079
Lmo7	748.287	-0.305817	0.0851912	-3.58977	0.000330966	0.0306423	L2-3-IT-Cux2	0.305817
Sh3kbp1	552.3	-0.304793	0.0692513	-4.40126	1.07624e-05	0.00313486	L2-3-IT-Cux2	0.304793
Clmp	380.306	-0.303753	0.0823207	-3.68987	0.000224365	0.0241781	L2-3-IT-Cux2	0.303753
Tspan14	223.751	0.303043	0.0861578	3.5173	0.000435964	0.0372183	L2-3-IT-Cux2	0.303043
Lrfn5	5779.17	0.302783	0.0863699	3.50565	0.000455494	0.038387	L2-3-IT-Cux2	0.302783
Fzd3	284.136	0.302525	0.0890215	3.39834	0.000677972	0.049795	L2-3-IT-Cux2	0.302525
Nudt3	23.9789	-4.48505	0.794116	-5.64785	1.62466e-08	0.000105741	L3-4-IT-Rorb	4.48505
Sparcl1	12.2103	-4.33065	1.11047	-3.89983	9.62583e-05	0.0399211	L3-4-IT-Rorb	4.33065
Irgq	10.4733	-3.04269	0.626054	-4.86011	1.17323e-06	0.00213898	L3-4-IT-Rorb	3.04269
Tppp	10.4447	-2.95791	0.722991	-4.09122	4.2911e-05	0.0242857	L3-4-IT-Rorb	2.95791
Cd81	14.295	-2.86183	0.591589	-4.83754	1.31458e-06	0.00213898	L3-4-IT-Rorb	2.86183
Enc1	52.6714	-2.75484	0.649849	-4.23919	2.24324e-05	0.0150534	L3-4-IT-Rorb	2.75484
Adam2	10.1494	2.64353	0.616229	4.28984	1.788e-05	0.0145465	L3-4-IT-Rorb	2.64353
Commd1	5.09267	-2.39042	0.591897	-4.03858	5.37748e-05	0.0259254	L3-4-IT-Rorb	2.39042
Pnrc1	23.5965	-1.52744	0.326273	-4.68148	2.84806e-06	0.00370732	L3-4-IT-Rorb	1.52744
Ppp2ca	81.5191	-0.902041	0.209977	-4.2959	1.73989e-05	0.0145465	L3-4-IT-Rorb	0.902041
Nr4a3	55.7554	-0.792355	0.202245	-3.91781	8.93579e-05	0.0387724	L3-4-IT-Rorb	0.792355
Pigq	63.8625	0.693031	0.140868	4.91972	8.6669e-07	0.00196646	L3-4-IT-Rorb	0.693031
Brd9	905.944	0.691141	0.118415	5.83659	5.32803e-09	6.93549e-05	L3-4-IT-Rorb	0.691141
Cd226	59.3526	-0.625908	0.146686	-4.267	1.98116e-05	0.0149352	L3-4-IT-Rorb	0.625908
Gng4	52.0162	-0.610653	0.151633	-4.02719	5.6447e-05	0.0262418	L3-4-IT-Rorb	0.610653
Tmem145	213.659	0.591367	0.11868	4.98288	6.2645e-07	0.00196646	L3-4-IT-Rorb	0.591367
Kif9	66.8772	0.572022	0.137268	4.1672	3.08362e-05	0.019114	L3-4-IT-Rorb	0.572022
Ccl27a	86.1132	0.531858	0.125666	4.23232	2.31289e-05	0.0150534	L3-4-IT-Rorb	0.531858
Kcna2	166.236	0.531272	0.134674	3.94489	7.98363e-05	0.0358355	L3-4-IT-Rorb	0.531272
Prpf4b	823.044	0.475319	0.0941341	5.04938	4.4324e-07	0.00192322	L3-4-IT-Rorb	0.475319
Tceal5	97.3745	0.466021	0.112934	4.1265	3.6833e-05	0.0217934	L3-4-IT-Rorb	0.466021
Rap1b	133.839	-0.455263	0.099221	-4.58838	4.46708e-06	0.00505437	L3-4-IT-Rorb	0.455263
Slc38a2	173.718	0.40331	0.0989102	4.07754	4.55145e-05	0.0246859	L3-4-IT-Rorb	0.40331
Nudcd3	340.655	0.385877	0.09063	4.25772	2.06525e-05	0.0149352	L3-4-IT-Rorb	0.385877
Taf1d	278.505	0.376935	0.0841422	4.47974	7.47338e-06	0.00748315	L3-4-IT-Rorb	0.376935
Timp3	231.183	-0.375423	0.0800025	-4.69264	2.69707e-06	0.00370732	L3-4-IT-Rorb	0.375423
Rheb	152.708	-0.371015	0.0952505	-3.89515	9.8139e-05	0.0399211	L3-4-IT-Rorb	0.371015
Npdc1	180.508	0.365007	0.0849733	4.29555	1.74263e-05	0.0145465	L3-4-IT-Rorb	0.365007
Prpf39	301.768	0.353518	0.0719858	4.91094	9.06412e-07	0.00196646	L3-4-IT-Rorb	0.353518
Ktn1	755.242	0.336104	0.0733922	4.57956	4.65948e-06	0.00505437	L3-4-IT-Rorb	0.336104
Astn2	994.968	0.325146	0.0799342	4.06767	4.74847e-05	0.0247244	L3-4-IT-Rorb	0.325146
Cdh12	5474.95	0.316155	0.0780237	4.05204	5.07728e-05	0.0254196	L3-4-IT-Rorb	0.316155
Cntnap5c	21.8638	-1.09197	0.254463	-4.29128	1.77649e-05	0.00532646	L4-5-IT-Il1rapl2	1.09197
Erbb4	37.2009	-0.845472	0.22014	-3.84061	0.000122729	0.0155252	L4-5-IT-Il1rapl2	0.845472
Brd9	59.1381	0.763728	0.144786	5.27488	1.32843e-07	8.40234e-05	L4-5-IT-Il1rapl2	0.763728
Kcnd3	39.4693	-0.693456	0.209161	-3.31541	0.000915074	0.0463028	L4-5-IT-Il1rapl2	0.693456
Cntnap5b	50.6053	0.648012	0.155531	4.16645	3.09378e-05	0.0055909	L4-5-IT-Il1rapl2	0.648012
Prpf4b	47.4701	0.64469	0.152318	4.23252	2.31085e-05	0.00532646	L4-5-IT-Il1rapl2	0.64469
Adarb2	57.6647	0.608441	0.14444	4.21243	2.52639e-05	0.00532646	L4-5-IT-Il1rapl2	0.608441
Zranb2	43.919	-0.603873	0.16738	-3.60779	0.000308814	0.0217027	L4-5-IT-Il1rapl2	0.603873
Htr1f	45.6513	0.596679	0.167979	3.5521	0.000382175	0.0242674	L4-5-IT-Il1rapl2	0.596679
Ankrd17	38.103	-0.589136	0.1764	-3.33978	0.000838459	0.0454012	L4-5-IT-Il1rapl2	0.589136
Vsnl1	48.1531	0.574095	0.153102	3.74977	0.000177	0.0173967	L4-5-IT-Il1rapl2	0.574095
Chd5	42.2025	0.569103	0.160263	3.55107	0.000383674	0.0242674	L4-5-IT-Il1rapl2	0.569103
Nrg1	740.19	-0.566671	0.093409	-6.06655	1.30683e-09	1.65314e-06	L4-5-IT-Il1rapl2	0.566671
Kcnt2	85.2336	0.50598	0.143879	3.5167	0.000436948	0.0251245	L4-5-IT-Il1rapl2	0.50598
Mgat4c	265.814	0.478559	0.103851	4.60814	4.06279e-06	0.00171314	L4-5-IT-Il1rapl2	0.478559
Ktn1	94.2707	0.46148	0.119785	3.85258	0.000116879	0.0155252	L4-5-IT-Il1rapl2	0.46148
Reln	86.9863	-0.456513	0.129755	-3.51827	0.000434377	0.0251245	L4-5-IT-Il1rapl2	0.456513
Sdccag8	66.0239	0.45628	0.136927	3.33228	0.000861367	0.0454012	L4-5-IT-Il1rapl2	0.45628
Serpini1	92.0016	0.452209	0.121633	3.7178	0.000200963	0.0181584	L4-5-IT-Il1rapl2	0.452209
Acp1	117.652	0.428171	0.117311	3.64988	0.000262368	0.0209978	L4-5-IT-Il1rapl2	0.428171
Oxr1	175.614	-0.423917	0.111913	-3.78793	0.000151905	0.0173967	L4-5-IT-Il1rapl2	0.423917
Slc2a13	115.103	0.408723	0.112703	3.62654	0.000287242	0.0213742	L4-5-IT-Il1rapl2	0.408723
Opcml	421.939	0.401244	0.0989678	4.05429	5.02876e-05	0.00795172	L4-5-IT-Il1rapl2	0.401244
Kcnh7	325.55	0.384749	0.102675	3.74726	0.00017878	0.0173967	L4-5-IT-Il1rapl2	0.384749
Kcnip4	777.204	0.337375	0.092514	3.64674	0.000265585	0.0209978	L4-5-IT-Il1rapl2	0.337375
Stx1b	47.9968	-0.855409	0.159682	-5.35694	8.46436e-08	4.2346e-05	L5-6-IT-Sulf1	0.855409
Col23a1	157.822	-0.841085	0.112344	-7.48667	7.06405e-14	1.23692e-10	L5-6-IT-Sulf1	0.841085
Iqgap2	60.6041	0.644512	0.163768	3.93553	8.30146e-05	0.0132144	L5-6-IT-Sulf1	0.644512
Ghr	49.5583	-0.642066	0.187785	-3.41916	0.000628142	0.048751	L5-6-IT-Sulf1	0.642066
C1ql3	378.614	0.623252	0.0788098	7.90831	2.60905e-15	9.1369e-12	L5-6-IT-Sulf1	0.623252
Brd9	265.46	0.599468	0.110894	5.40579	6.45226e-08	4.14478e-05	L5-6-IT-Sulf1	0.599468
Pdgfb	53.3953	-0.560988	0.165693	-3.3857	0.000709966	0.048751	L5-6-IT-Sulf1	0.560988
Npsr1	284.343	-0.539059	0.0965517	-5.58311	2.36259e-08	2.51197e-05	L5-6-IT-Sulf1	0.539059
Amz1	65.9886	-0.534971	0.133512	-4.00692	6.15153e-05	0.0109824	L5-6-IT-Sulf1	0.534971
Epb41	67.5033	0.525341	0.151837	3.4599	0.000540381	0.0451813	L5-6-IT-Sulf1	0.525341
Myo18a	156.857	0.487845	0.111052	4.39293	1.11834e-05	0.00244776	L5-6-IT-Sulf1	0.487845
Gm21954	68.8663	-0.463206	0.130585	-3.54714	0.000389431	0.0368591	L5-6-IT-Sulf1	0.463206
Slc44a5	296.588	-0.454232	0.0818549	-5.54924	2.86919e-08	2.51197e-05	L5-6-IT-Sulf1	0.454232
Tiam1	115.445	-0.445747	0.100059	-4.45484	8.39552e-06	0.00210008	L5-6-IT-Sulf1	0.445747
Cdh12	740.638	0.443127	0.0822343	5.38859	7.10128e-08	4.14478e-05	L5-6-IT-Sulf1	0.443127
Epha4	103.964	0.438598	0.121486	3.61027	0.00030588	0.0317274	L5-6-IT-Sulf1	0.438598
Klf9	71.5678	0.435545	0.125729	3.46417	0.000531875	0.0451813	L5-6-IT-Sulf1	0.435545
Rspo2	143.5	0.431753	0.0925761	4.66377	3.1047e-06	0.000988425	L5-6-IT-Sulf1	0.431753
Nudcd3	144.235	0.431101	0.0963188	4.47577	7.61358e-06	0.00205098	L5-6-IT-Sulf1	0.431101
Cit	75.7795	0.418716	0.123572	3.38844	0.000702911	0.048751	L5-6-IT-Sulf1	0.418716
Pknox2	92.2686	-0.395495	0.116213	-3.40321	0.000665996	0.048751	L5-6-IT-Sulf1	0.395495
Rbm28	118.207	0.386877	0.103816	3.72659	0.000194091	0.0212409	L5-6-IT-Sulf1	0.386877
Chst9	206.412	-0.378497	0.0993546	-3.80956	0.000139213	0.0168112	L5-6-IT-Sulf1	0.378497
Sema6d	181.668	0.374625	0.095721	3.91372	9.08847e-05	0.0132616	L5-6-IT-Sulf1	0.374625
Lrp1b	1176.58	0.372473	0.0950788	3.91752	8.94651e-05	0.0132616	L5-6-IT-Sulf1	0.372473
Zc3h12b	100.975	0.368688	0.106583	3.45916	0.000541865	0.0451813	L5-6-IT-Sulf1	0.368688
Plppr4	257.136	0.363044	0.0919967	3.94628	7.93752e-05	0.0132144	L5-6-IT-Sulf1	0.363044
Ppme1	124.406	0.362888	0.0970619	3.73873	0.000184953	0.0208937	L5-6-IT-Sulf1	0.362888
Nrxn3	2404.89	0.362414	0.0874321	4.14509	3.39679e-05	0.00660865	L5-6-IT-Sulf1	0.362414
Robo1	204.151	0.358912	0.0922068	3.89247	9.92279e-05	0.0138998	L5-6-IT-Sulf1	0.358912
Prpf4b	298.44	0.352529	0.0880808	4.00233	6.27207e-05	0.0109824	L5-6-IT-Sulf1	0.352529
Zfp804b	1055.15	0.346454	0.0688113	5.03484	4.78252e-07	0.000209355	L5-6-IT-Sulf1	0.346454
Cadps2	284.939	-0.343484	0.0956761	-3.59007	0.000330589	0.032159	L5-6-IT-Sulf1	0.343484
Slc24a2	961.025	0.33681	0.0710607	4.73975	2.13987e-06	0.000749382	L5-6-IT-Sulf1	0.33681
Meis2	294.472	-0.332859	0.0755259	-4.40721	1.0471e-05	0.00244462	L5-6-IT-Sulf1	0.332859
Lhfpl3	322.419	-0.329105	0.0946331	-3.47769	0.000505757	0.0451813	L5-6-IT-Sulf1	0.329105
Fam171b	153.702	0.328572	0.0967286	3.39684	0.000681693	0.048751	L5-6-IT-Sulf1	0.328572
Grm8	627.256	0.327413	0.0669935	4.88724	1.02262e-06	0.000397911	L5-6-IT-Sulf1	0.327413
Dapk1	264.445	-0.325906	0.0773279	-4.2146	2.50224e-05	0.00515461	L5-6-IT-Sulf1	0.325906
Pdzrn4	336.951	-0.325698	0.0843054	-3.86331	0.000111861	0.0150668	L5-6-IT-Sulf1	0.325698
Ktn1	240.094	0.320396	0.0839915	3.81462	0.000136392	0.0168112	L5-6-IT-Sulf1	0.320396
Dkk3	139.397	0.316415	0.0921067	3.43531	0.000591881	0.0482039	L5-6-IT-Sulf1	0.316415
Gabrg3	619.514	0.303772	0.0843595	3.60092	0.000317092	0.0317274	L5-6-IT-Sulf1	0.303772
Cdh9	280.36	0.302292	0.0887617	3.40566	0.000660042	0.048751	L5-6-IT-Sulf1	0.302292
Nsg1	6.70031	-4.23336	0.719346	-5.88502	3.98003e-09	1.72712e-05	L5-PT-Pex5l	4.23336
Enc1	20.0673	-2.45294	0.361387	-6.78757	1.14035e-11	1.21139e-07	L5-PT-Pex5l	2.45294
Ush2a	4.79289	-2.28301	0.54505	-4.18863	2.80638e-05	0.0298122	L5-PT-Pex5l	2.28301
Tbr1	8.66994	-2.12302	0.461358	-4.60168	4.19094e-06	0.00556504	L5-PT-Pex5l	2.12302
Brd9	296.49	0.617215	0.108919	5.66672	1.4556e-08	3.09257e-05	L5-PT-Pex5l	0.617215
Prpf4b	254.345	0.511417	0.0889319	5.75066	8.88954e-09	2.36084e-05	L5-PT-Pex5l	0.511417
Galntl6	569.67	0.491233	0.0839528	5.8513	4.87749e-09	1.72712e-05	L5-PT-Pex5l	0.491233
Nudcd3	125.44	0.490823	0.0983963	4.98823	6.09349e-07	0.00107885	L5-PT-Pex5l	0.490823
Xrcc6	128.725	-0.403443	0.0990092	-4.0748	4.6053e-05	0.0444746	L5-PT-Pex5l	0.403443
Ktn1	302.302	0.370337	0.0749705	4.93977	7.82145e-07	0.00118696	L5-PT-Pex5l	0.370337
Khdrbs2	775.518	0.305972	0.0710506	4.3064	1.65935e-05	0.0195858	L5-PT-Pex5l	0.305972
Ccl27a	83.2306	0.899086	0.136233	6.59961	4.12251e-11	1.2182e-07	L6-CT-Hs3st4	0.899086
Brd9	651.754	0.60367	0.115312	5.23512	1.64873e-07	0.0002436	L6-CT-Hs3st4	0.60367
Spock3	93.952	0.583179	0.150275	3.88075	0.000104134	0.0113969	L6-CT-Hs3st4	0.583179
Zfp804b	99.9197	0.576573	0.169121	3.40923	0.000651476	0.0365397	L6-CT-Hs3st4	0.576573
Epha4	114.899	0.567885	0.117592	4.8293	1.37015e-06	0.000674801	L6-CT-Hs3st4	0.567885
Edil3	124.483	0.542537	0.161527	3.3588	0.000782809	0.0420582	L6-CT-Hs3st4	0.542537
Rgs17	111.759	0.541656	0.130996	4.1349	3.55113e-05	0.00621897	L6-CT-Hs3st4	0.541656
Lzts3	99.0216	0.534897	0.16165	3.30897	0.000936391	0.0483577	L6-CT-Hs3st4	0.534897
Iqgap2	205.014	0.498627	0.131395	3.79486	0.000147724	0.0145508	L6-CT-Hs3st4	0.498627
Grina	147.616	0.480514	0.121519	3.95423	7.67829e-05	0.00907574	L6-CT-Hs3st4	0.480514
Timp3	129.511	-0.478099	0.102327	-4.67227	2.97885e-06	0.00110031	L6-CT-Hs3st4	0.478099
Prpf4b	490.154	0.46568	0.102882	4.52634	6.00141e-06	0.00147785	L6-CT-Hs3st4	0.46568
Pcdh11x	137.874	0.456292	0.140982	3.23653	0.00120992	0.0491611	L6-CT-Hs3st4	0.456292
Nxpe2	100.501	-0.446576	0.110494	-4.04164	5.30785e-05	0.00746891	L6-CT-Hs3st4	0.446576
Slit3	202.18	0.439902	0.101873	4.31815	1.57344e-05	0.00332108	L6-CT-Hs3st4	0.439902
Wsb1	95.9349	-0.43251	0.116478	-3.71322	0.000204642	0.0179992	L6-CT-Hs3st4	0.43251
Chrm1	106.948	0.423729	0.116484	3.63766	0.000275123	0.022583	L6-CT-Hs3st4	0.423729
Col23a1	284.372	-0.423326	0.0838782	-5.04691	4.49012e-07	0.000442277	L6-CT-Hs3st4	0.423326
Il1rap	122.745	0.4177	0.110472	3.78104	0.000156173	0.0148869	L6-CT-Hs3st4	0.4177
Rab11fip2	131.894	0.406084	0.116337	3.49057	0.000482	0.0296731	L6-CT-Hs3st4	0.406084
Myo18a	249.998	0.397333	0.112283	3.53868	0.000402129	0.0283547	L6-CT-Hs3st4	0.397333
Ktn1	393.21	0.396387	0.0807034	4.91165	9.03123e-07	0.000624658	L6-CT-Hs3st4	0.396387
Pigk	494.441	-0.396381	0.0812135	-4.88073	1.05695e-06	0.000624658	L6-CT-Hs3st4	0.396381
Epb41	269.187	0.386206	0.0954548	4.04596	5.21091e-05	0.00746891	L6-CT-Hs3st4	0.386206
Taf1d	157.948	0.38503	0.0931558	4.13318	3.57775e-05	0.00621897	L6-CT-Hs3st4	0.38503
Ptprt	293.351	-0.382967	0.094531	-4.05123	5.09496e-05	0.00746891	L6-CT-Hs3st4	0.382967
Crim1	131.275	-0.382657	0.0935713	-4.08946	4.3237e-05	0.00709807	L6-CT-Hs3st4	0.382657
Me3	757.682	0.377852	0.085716	4.40819	1.04238e-05	0.00236941	L6-CT-Hs3st4	0.377852
Farsb	89.1276	-0.377202	0.111193	-3.39231	0.000693058	0.0379257	L6-CT-Hs3st4	0.377202
Epb41l4b	107.157	-0.37212	0.104521	-3.56023	0.000370525	0.0280744	L6-CT-Hs3st4	0.37212
Dalrd3	93.5486	0.363126	0.110282	3.2927	0.000992301	0.048764	L6-CT-Hs3st4	0.363126
Ripor2	253.259	-0.358908	0.0938373	-3.82479	0.000130881	0.0133363	L6-CT-Hs3st4	0.358908
Npdc1	127.66	0.35732	0.0964984	3.70285	0.000213188	0.0179992	L6-CT-Hs3st4	0.35732
Enox1	278.526	-0.353289	0.077547	-4.55581	5.21852e-06	0.00147785	L6-CT-Hs3st4	0.353289
Rbm28	192.038	0.351668	0.10272	3.42356	0.000618068	0.0358116	L6-CT-Hs3st4	0.351668
E130114P18Rik	140.07	-0.350033	0.104518	-3.349	0.00081103	0.0427963	L6-CT-Hs3st4	0.350033
Sorcs1	322.339	0.341497	0.0853548	4.00091	6.31e-05	0.00810698	L6-CT-Hs3st4	0.341497
Col6a1	156.005	-0.335371	0.0941887	-3.56063	0.000369967	0.0280744	L6-CT-Hs3st4	0.335371
Slc7a6os	121.42	-0.3353	0.0955859	-3.50784	0.000451761	0.0296656	L6-CT-Hs3st4	0.3353
Xkr6	272.103	-0.334863	0.0736865	-4.54443	5.50837e-06	0.00147785	L6-CT-Hs3st4	0.334863
Khdrbs2	753.824	0.333521	0.0728811	4.57623	4.73438e-06	0.00147785	L6-CT-Hs3st4	0.333521
Sec62	184.429	0.331073	0.0971571	3.4076	0.000655366	0.0365397	L6-CT-Hs3st4	0.331073
5530401A14Rik	335.843	-0.325956	0.0932708	-3.49473	0.000474549	0.0296731	L6-CT-Hs3st4	0.325956
Scn1a	237.204	0.320206	0.0974135	3.28708	0.00101231	0.048764	L6-CT-Hs3st4	0.320206
Klhl32	157.877	0.317564	0.0972244	3.2663	0.00108963	0.0491611	L6-CT-Hs3st4	0.317564
Pcdh7	1285.82	0.311507	0.0782451	3.98117	6.85781e-05	0.00844367	L6-CT-Hs3st4	0.311507
Enah	393.431	-0.304593	0.06391	-4.76597	1.87948e-06	0.000793408	L6-CT-Hs3st4	0.304593
Lyst	230.635	0.304545	0.0735492	4.14069	3.46257e-05	0.00621897	L6-CT-Hs3st4	0.304545
Ywhag	19.9312	-3.51065	0.820905	-4.27657	1.89799e-05	0.0163251	L6-IT-Car3	3.51065
Nptxr	52.065	-1.79328	0.452781	-3.96059	7.4766e-05	0.0246188	L6-IT-Car3	1.79328
Aamp	17.7064	0.99407	0.270215	3.67882	0.00023432	0.0496118	L6-IT-Car3	0.99407
Car12	130.75	0.743621	0.130494	5.69851	1.2086e-08	6.13333e-05	L6-IT-Car3	0.743621
Hspa5	34.2557	0.737512	0.19463	3.7893	0.000151072	0.0433135	L6-IT-Car3	0.737512
Tle2	48.958	0.669562	0.169106	3.95941	7.51338e-05	0.0246188	L6-IT-Car3	0.669562
Vwc2l	171.427	-0.663557	0.117822	-5.63187	1.78269e-08	6.13333e-05	L6-IT-Car3	0.663557
Plekhh2	45.7036	-0.592842	0.157789	-3.75719	0.000171833	0.0465456	L6-IT-Car3	0.592842
Brd9	297.442	0.579564	0.13174	4.39931	1.08595e-05	0.01193	L6-IT-Car3	0.579564
1700037C18Rik	58.8991	-0.545264	0.148469	-3.67259	0.000240103	0.0496118	L6-IT-Car3	0.545264
Abca2	67.9048	0.533307	0.143353	3.72023	0.000199042	0.0482005	L6-IT-Car3	0.533307
Prpf4b	316.864	0.51091	0.107962	4.73233	2.21954e-06	0.00509089	L6-IT-Car3	0.51091
Mat2a	147.788	0.473409	0.102807	4.60484	4.12789e-06	0.007101	L6-IT-Car3	0.473409
Angpt2	105.859	-0.468247	0.126183	-3.71087	0.000206547	0.0482005	L6-IT-Car3	0.468247
Bcl9	84.7294	-0.455872	0.121522	-3.75137	0.000175874	0.0465456	L6-IT-Car3	0.455872
Ano3	165.981	0.449119	0.109222	4.11199	3.92262e-05	0.0168697	L6-IT-Car3	0.449119
Nptx1	94.557	0.439003	0.118455	3.70608	0.000210494	0.0482005	L6-IT-Car3	0.439003
Taf1d	115.342	0.428578	0.106468	4.0254	5.68776e-05	0.0208362	L6-IT-Car3	0.428578
P4ha1	87.587	-0.421088	0.113627	-3.70589	0.000210646	0.0482005	L6-IT-Car3	0.421088
Htr2a	156.89	0.417812	0.103864	4.0227	5.75336e-05	0.0208362	L6-IT-Car3	0.417812
Tfap2d	107.537	0.417271	0.107266	3.89005	0.000100224	0.0313473	L6-IT-Car3	0.417271
Dkk3	142.811	0.415899	0.102478	4.05843	4.94039e-05	0.019997	L6-IT-Car3	0.415899
C1ql3	204.396	0.410381	0.0969533	4.23277	2.30826e-05	0.016711	L6-IT-Car3	0.410381
Usp37	126.219	-0.404137	0.0968898	-4.1711	3.03137e-05	0.016711	L6-IT-Car3	0.404137
Nudcd3	152.225	0.399745	0.0955512	4.18357	2.86971e-05	0.016711	L6-IT-Car3	0.399745
Celf5	187.551	0.39584	0.0951121	4.16182	3.15715e-05	0.016711	L6-IT-Car3	0.39584
Hectd1	106.64	-0.386252	0.104444	-3.69818	0.000217151	0.0482005	L6-IT-Car3	0.386252
Ktn1	273.58	0.36768	0.0840388	4.37512	1.21363e-05	0.01193	L6-IT-Car3	0.36768
Vps13a	345.044	0.363054	0.0865404	4.19519	2.7264e-05	0.016711	L6-IT-Car3	0.363054
Sirpa	177.099	0.353974	0.085774	4.12683	3.67806e-05	0.0168697	L6-IT-Car3	0.353974
Rtn1	571.175	0.330105	0.072858	4.5308	5.87619e-06	0.00808681	L6-IT-Car3	0.330105
Trpc6	173.591	0.329887	0.0899539	3.66729	0.000245139	0.0496118	L6-IT-Car3	0.329887
Fus	236.894	-0.312918	0.075568	-4.14088	3.4598e-05	0.0168697	L6-IT-Car3	0.312918
Sgcd	643.06	-0.304843	0.0799757	-3.8117	0.000138013	0.0412898	L6-IT-Car3	0.304843
Ywhaz	6.13429	-2.87387	0.578678	-4.96626	6.82552e-07	0.00640779	L6b-ENT-Tshz2	2.87387
Cplx1	4.714	-2.71882	0.584222	-4.65375	3.25954e-06	0.0102002	L6b-ENT-Tshz2	2.71882
Brd9	70.6804	0.611628	0.128367	4.76469	1.89146e-06	0.00887849	L6b-ENT-Tshz2	0.611628
Atrnl1	66.9592	-0.549797	0.124008	-4.43358	9.26814e-06	0.0174019	L6b-ENT-Tshz2	0.549797
Sybu	136.483	-0.411805	0.0920326	-4.47456	7.65693e-06	0.0174019	L6b-ENT-Tshz2	0.411805
Pum2	21.5996	-1.04009	0.232098	-4.48126	7.42043e-06	0.030233	OPC-Vcan	1.04009
Brd9	55.1098	0.689075	0.15662	4.39965	1.08427e-05	0.030233	OPC-Vcan	0.689075
Grm7	114.63	0.489062	0.110567	4.42322	9.72425e-06	0.030233	OPC-Vcan	0.489062
